# SparkINFERNO: A scalable high-throughput pipeline for inferring molecular mechanisms of non-coding genetic variants

**DOI:** 10.1101/2020.01.07.897579

**Authors:** Pavel P. Kuksa, Chien-Yueh Lee, Alexandre Amlie-Wolf, Prabhakaran Gangadharan, Elizabeth E. Mlynarski, Yi-Fan Chou, Han-Jen Lin, Heather Issen, Emily Greenfest-Allen, Otto Valladares, Yuk Yee Leung, Li-San Wang

## Abstract

**Summary:** We report SparkINFERNO (Spark-based INFERence of the molecular mechanisms of NOn-coding genetic variants), a scalable bioinformatics pipeline characterizing noncoding GWAS association findings. SparkINFERNO prioritizes causal variants underlying GWAS association signals and reports relevant regulatory elements, tissue contexts, and plausible target genes they affect. To achieve this, the SparkINFERNO algorithm integrates GWAS summary statistics with large-scale collection of functional genomics datasets spanning enhancer activity, transcription factor binding, expression quantitative trait loci, and other functional datasets across more than 400 tissues and cell types. Scalability is achieved by an underlying API implemented using Apache Spark and Giggle-based genomic indexing. We evaluated SparkINFERNO on large GWAS studies and show that SparkINFERNO is more than 60-times efficient and scales with data size and amount of computational resources.

**Availability:** SparkINFERNO runs on clusters or a single server with Apache Spark environment, and is available at https://bitbucket.org/wanglab-upenn/SparkINFERNO or https://hub.docker.com/r/wanglab/spark-inferno.
