## Supplementary Table S3 for "SparkINFERNO: A scalable high-throughput pipeline for inferring molecular mechanisms of non-coding genetic variants"

### Sheet: Table S3
Column name	Description
chr	Chromosome of the Input SNP
chrStart	Start position of the Input SNP
chrEnd	End position of the Input SNP
rsID	Input SNP rsID
maf	Minor allele frequency of the input SNP
snp_id	Identifier of the input SNP using in SparkINFERNO. It is composed of chr:chrStart-chrEnd:ref>alt.
ref	Genomic reference allele of the input SNP
alt	Alternative allele of the input SNP
region_pos	The snp_id from the lead SNPs or from independently enome-wide significant signals/loci by LD pruning
region_name	User defined in the input of a lead SNP list or using the snp_id by default
attribute	Additional information of the input SNP from LD expansion results
FANTOM5_Number of overlaps	Number of overlaps from FANTOM5 enhancers
FANTOM5_Tissue list	Overlapped tissues from FANTOM5 enhancers
FANTOM5_Number of tissues	Number of overlapped tissues from FANTOM5 enhancers
FANTOM5_Tissue category list	Overlapped tissue categories from FANTOM5 enhancers
FANTOM5_Number of tissue categories	Number of overlapped tissue categories from FANTOM5 enhancers
FANTOM5_Tissue category-cell type	Tissue category and cell type pair from FANTOM5 enhancers
FANTOM5_Data source	Data source name
GTEx_Number of overlaps	Number of overlaps from GTEx
GTEx_Tissue list	Overlapped tissues from GTEx
GTEx_Number of tissues	Number of overlapped tissues from GTEx
GTEx_Tissue category list	Overlapped tissue categories from GTEx
GTEx_Number of tissue categories	Number of overlapped tissue categories from GTEx
GTEx_Tissue category-cell type	Tissue category and cell type pair from GTEx
GTEx_Ensembl gene list	Ensembl gene IDs of overlapped eQTL genes
GTEx_Gene symbol list	NCBI gene symbols of overlapped eQTL genes
GTEx_Number of genes	Number of overlapped eQTL genes
GTEx_Gene name-cell type	Overlapped eQTL gene and cell type pair
GTEx_Gene name-tissue category	Overlapped eQTL gene and tissue category pair
GTEx_Data source	Data source name
ChromHMM_enhancers_Number of overlaps	Number of overlaps from ChromHMM enhancers
ChromHMM_enhancers_Tissue list	Overlapped tissues from ChromHMM enhancers
ChromHMM_enhancers_Number of tissues	Number of overlapped tissues from ChromHMM enhancers
ChromHMM_enhancers_Tissue category list	Overlapped tissue categories from ChromHMM enhancers
ChromHMM_enhancers_Number of tissue categories	Number of overlapped tissue categories from ChromHMM enhancers
ChromHMM_enhancers_Tissue category-cell type	Tissue category and cell type pair from ChromHMM enhancers
ChromHMM_enhancers_Data source	Data source name
genomic_partition_Number of overlaps	Number of overlaps from genomic partitions
genomic_partition_Gene component list	Components of a gene in the position of the SNP
genomic_partition_Number of gene components	Number of overlapped components of a gene
genomic_partition_Gene symbol list	NCBI gene symbols of overlapped genes
genomic_partition_Data source	Data source name
TargetScan_Number of overlaps	Number of overlapped target regions
TargetScan_Distinct_miRNA-Gene pair list	Distunct miRNA and target gene pairs
TargetScan_Number of distinct miRNA-Gene pair	Number of distunct miRNA and target gene pairs
TargetScan_Distinct_miRNA-Target position pair list	Distunct miRNA and target position pairs
TargetScan_Number of distinct miRNA-Target position pair	Number of distunct miRNA and target position pairs
TargetScan_Data source	Data source name
DASHR2_Number of overlaps	Number of overlaps from DASHR2
DASHR2_Tissue list	Overlapped tissues from DASHR2
DASHR2_Number of tissues	Number of overlapped tissues from DASHR2
DASHR2_rnaID list	DASHR2 small RNA IDs
DASHR2_rnaClass list	DASHR2 small RNA classes
DASHR2_Number of rnaClass	Number of DASHR2 small RNA classes
DASHR2_Data source	Data source name
Homer_Number of overlaps	Number of overlapped TFs from Homer
Homer_Motif interval list	Overlapped TF positions
Homer_Motif name list	Overlapped TF names
Homer_Log odds score list	Log odds scores of the overlapped TFs
Homer_Motif sequence list	Overlapped TF sequences
Homer_Number of distinct motif	Number of distinctly overlapped TFs
Homer_SNP position list	SNP positions of the overlapped TFs
Homer_Relative SNP position list	Relative SNP positions within PWM
Homer_ref_pwm	PWM scores of reference allele
Homer_alt_pwm	PWM scores of alternative allele
Homer_delta_pwm	Log(Homer_alt_prob/Homer_ref_prob)
Homer_rounded_delta_pwm	Rounded Homer_delta_pwm
Homer_ref_prob	Homer probability of reference allele
Homer_alt_prob	Homer probability of alternative allele
Homer_Data source	Data source name
concordant eQTL category	Concordant tissue categories in GTEx and ChromHMM enhancers
snp_chr	Chromosome of the eQTL SNP
snp_start	Start posotion of the eQTL SNP
snp_end	End posotion of the eQTL SNP
eQTL_tissue_list	Overlapped tissues of eQTL SNPs
Number_of_eQTL_tissue	Number of overlapped tissues of eQTL SNPs
eQTL_tissue_category_list	Overlapped tissue categories of eQTL SNPs
Number_of_eQTL_tissue_category	Number of overlapped tissue categories of eQTL SNPs
eQTL_gene_symbol_list	NCBI gene symbols of the co-localized target genes
eQTL_gene_id_list	Ensembl gene IDs of the co-localized target genes
Number_of_eQTL_gene_id	Number of the co-localized genes
top_coloc_snp	The co-localized SNP with the highest H4 abf in a SNP-target gene-tissue combination
eQTL_gene-tissue	Co-localized target gene-tissue pairs
eQTL_gene-tissue_category	Co-localized target gene-tissue category pairs
pvalues_df1	P-values of the input GWAS
MAF_df1	Minor allele frequency of the input GWAS
lABF_df1	Log Approximate Bayes Factors of the input GWAS
pvalues_df2	P-values of the eQTL SNP
MAF_df2	Minor allele frequency of the eQTL SNP
lABF_df2	Log Approximate Bayes Factors of the eQTL SNP
internal_sum_lABF	Internal summary of log Approximate Bayes Factors
SNP_PP_H4	SNP posterior probability of H4 (one common causal variant)
nsnps	Number of SNPs expaned from GWAS for testing
PP_H0_abf	Locus posterior probability of H0 (no causal varinat)
PP_H1_abf	Locus posterior probability of H1 (causal variant for trait 1 only)
PP_H2_abf	Locus posterior probability of H2 (causal variant for trait 2 only)
PP_H3_abf	Locus posterior probability of H3 (two distinct causal variants)
PP_H4_abf	Locus posterior probability of H4 (one common causal variant)
